# A large nuclear and mitochondrial sequence dataset for phylogenetic analysis of the hyperdiverse Asterophryinae frogs of the New Guinea region with data on lifestyle, GPS coordinates, elevation, and multispecies communities with accompanying code

**DOI:** 10.1101/2022.09.15.508180

**Authors:** Ethan C. Hill, Mary J. Jarman, Claire J. Fraser, Diana F. Gao, Elizabeth R. Henry, Allison R. Fisher, Bulisa Iova, Allen Allison, Marguerite A. Butler

## Abstract

The data provided here is related to the article “Resolving the Deep Phylogeny: Implications for Early Adaptive Radiation, Cryptic, and Present-day Ecological Diversity of Papuan Microhylid Frogs” [1]. The dataset is based on 233 tissue samples of the subfamily Asteroprhyinae, with representatives from all recognized genera, in addition to three outgroup taxa. The sequence dataset contains over 2400 characters per sample for five genes (three nuclear loci: BDNF, NXC-1, and SIA; and two mitochondrial loci: ND4 and CYTB) and is 99% complete. New primers were designed for all loci and accession numbers for the raw sequence data are provided. The sequences are used with geological time calibrations to produce time-calibrated Bayesian inference and Maximum Likelihood phylogenetic reconstructions using BEAST2 and IQTREE. Lifestyle data (arboreal, scansorial, terrestrial, fossorial, semi-aquatic) were collected from the literature and field notes and used to infer ancestral character states for each lineage. Collection location data (GPS and elevation data) were used to verify sites where multiple species or candidate species co-occur. All sequence data, alignments, and associated metadata (voucher specimen number, species identification, type locality status, GPS, elevation, site with species list, and lifestyle) as well as the code to produce all analyses and figures are provided.
