## Supplementary material for "A large nuclear and mitochondrial sequence dataset for phylogenetic analysis of the hyperdiverse Asterophryinae frogs of the New Guinea region with data on lifestyle, GPS coordinates, elevation, and multispecies communities with accompanying code": Table 2

### Sheet: Sheet1
Name	Microhylid Specific	Outer	Primer Sequence - 5'-3'	Length	Tm	TD PCR Range
SIA 1F*		x	TCGAGTGCCCCGTGTGYTTYGAYTA	~400-450	63	66-56
SIA 455R*		x	GAAGTGGAAGCCGAAGCAGSWYTGCATCAT		64.7
SIA 401R	x		AGGTTAATGTCCGTGGCGA		56.5
SIA m731R**	x		GTTCCTATTAGYTGYACRATKGCRAAGAAC	~700	58.7	50-60
BDNF 1F*		x	ACCATCCTTTTCCTTACTATGG	~630-750	52	63-53
BDNF 750R*		x	CTATCTTCCCCTTTTAATGGTC		50.6
BDNF 634R	x		CTTTTAATGGTCAGTGTACATAC		55.6
NXC-1 1F*		x	GACCTTGGTCCMAGNACCATT	~600-700	57.2	55-45
NXC-1 64F	x		CCTGATGGGGAAATAAGGAGGATT		56.1
NXC-1 690R*		x	TSACTGCTTTCCTTGCYTG		54.4
NXC-1 649R	x		GATCTGCGGCATGTCTCTTTA		54.8
NXC-1 617R	x		GCACCAGTCATCAGGCGA		57.8
CytB 1F*		x	ACMGGHYTMTTYYTRGCHATRCAYTA	~600-650	57.3	55-45
CytB 27F	x		ACAGCHGAYACWTCAATAGC		52
CytB 652R*		x	TADGCRAAWAGRAARTAYCAYTCNGG		55.6
CytB 623R	x		GGGTTKGCTGGKGTGAARTT		57
ND4 -13F	x	x	CHAAAGCYCAYGTWGAAGCCC	~550-650	57.2	55-45
ND4 1F*			CACCTATGACTACCAAAAGCTCATGTAGAAGC		60
ND4 26F	x		TAGAAGCCCCAATTGCCGG		57.9
ND4 650R*		x	TATTAGGAGATGTTCTCG		44.8
ND4 642R	x		GGTGTTCTCGAATTTGAAAGGG		52
ND4 557R	x		CGTTGTGTKGATCAWAGRGTRTAKA		54.2
