## Supplementary material for "A large nuclear and mitochondrial sequence dataset for phylogenetic analysis of the hyperdiverse Asterophryinae frogs of the New Guinea region with data on lifestyle, GPS coordinates, elevation, and multispecies communities with accompanying code": Table 3

Partition	Locus & Codon Position	Model
1	SIA_pos1 + BDNF_pos2	GTR+I+G
2	SIA_pos2	JC69
3	SIA_pos3	GTR+I+G
4	BDNF_pos1	GTR+I+G
5	BDNF_pos3	HKY
6	NXC_pos1	GTR+I+G
7	NXC_pos2	GTR+I+G
8	NXC_pos3	GTR+G
9	CYTB_pos1	GTR+I+G
10	CYTB_pos2	GTR+I+G
11	CYTB_pos3 + ND4_pos3	GTR+G
12	ND4_pos1	GTR+I+G
13	ND4_pos2	GTR+I+G
